# Multi-faceted deregulation of gene expression and protein synthesis with age

**DOI:** 10.1101/2020.01.19.911404

**Authors:** Aleksandra S. Anisimova, Mark B. Meerson, Maxim V. Gerashchenko, Ivan V. Kulakovskiy, Sergey E. Dmitriev, Vadim N. Gladyshev

## Abstract

Protein synthesis represents a major metabolic activity of the cell. However, how it is affected by aging and how this in turn impacts cell function remains largely unexplored. To address this question, herein we characterized age-related changes in both the transcriptome and translatome of mouse tissues over the entire lifespan. Expression of the majority of differentially expressed genes followed a U-shaped curve with the turning point around 3-months-old. We showed that transcriptome changes govern changes in the translatome and are associated with altered expression of genes involved in inflammation, extracellular matrix and lipid metabolism. We also identified genes that may serve as candidate biomarkers of aging. At the translational level, we uncovered sustained down-regulation of a set of 5’ terminal oligopyrimidine (5’TOP) transcripts encoding protein synthesis and ribosome biogenesis machinery and regulated by the mTOR pathway. For many of them, ribosome occupancy dropped 3-fold or even more. Moreover, with age, ribosome coverage gradually decreased in the vicinity of start codons and increased near stop codons, revealing complex age-related changes in the translation process. Taken together, our results reveal systematic and multi-dimensional deregulation in protein synthesis, showing how this major cellular process declines with age.

---

Aging is associated with a gradual decline of organismal function and fitness, which in turn is tightly linked with changes in the proteome. The balance between protein synthesis and degradation, proteostasis, and proper protein quality control are required to maintain cell homeostasis (1–3). Among other processes, molecular damage accumulating in cells with age influences the proteome, the endpoint of gene expression (4). Additionally, with advancing age, protein damage manifests itself in the form of post-translational modifications such as oxidation and glycation, impairing function; damaged proteins are also prone to form toxic oligomers and insoluble aggregates. In fact, disruption of proteostasis is a well-known cause of aging-associated diseases. However, this age-related dysfunction is also believed to influence organisms in a systemic and chronic way, decreasing their stress resistance and the ability to clear misfolded proteins (1). Indeed, compared to their closest relatives, long-lived species exhibit an increased proteome stability (5) and resistance to protein oxidation (6). Protein turnover and quality control include several distinct but tightly connected biological processes and can be conditionally divided into the phases of protein synthesis, folding, activity, post-translation regulation, and degradation.
