## Supplementary material for "Multi-faceted deregulation of gene expression and protein synthesis with age": Table S6

### Sheet: Liver
List of translation associated mRNAs in top 100 mRNAs with RO changes down-regulated with age
ENSEMBL	SYMBOL	RO logFC with age	PValue	p.adj
ENSMUSG00000009927	Rps25	-0.0398216	1.96303e-05	0.160511
ENSMUSG00000025591	Tma16	-0.0365912	0.000160772	0.308151
ENSMUSG00000058600	Rpl30	-0.0325985	0.00219737	0.999985
ENSMUSG00000039001	Rps21	-0.0354868	0.00236789	0.999985
ENSMUSG00000003429	Rps11	-0.0263751	0.00254598	0.999985
ENSMUSG00000024208	Uqcc2	-0.0225598	0.0031671	0.999985
ENSMUSG00000008683	Rps15a	-0.028826	0.0045846	0.999985
ENSMUSG00000007892	Rplp1	-0.0344069	0.00528622	0.999985
ENSMUSG00000025508	Rplp2	-0.0267815	0.00554919	0.999985
ENSMUSG00000043716	Rpl7	-0.0249051	0.0107823	0.999985
ENSMUSG00000032399	Rpl4	-0.0242258	0.0117861	0.999985
ENSMUSG00000057666	Gapdh	-0.0374049	0.0155202	0.999985
ENSMUSG00000020372	Rack1	-0.0233819	0.0218887	0.999985
ENSMUSG00000006333	Rps9	-0.0223639	0.0227164	0.999985
ENSMUSG00000012848	Rps5	-0.0311599	0.0264352	0.999985
ENSMUSG00000039221	Rpl22l1	-0.0353346	0.028946	0.999985
ENSMUSG00000058655	Eif4b	-0.0217636	0.0332324	0.999985
ENSMUSG00000062397	Zfp706	-0.0312592	0.0337668	0.999985
ENSMUSG00000038274	Fau	-0.0241685	0.0357857	0.999985
ENSMUSG00000060636	Rpl35a	-0.023186	0.0460958	0.999985
ENSMUSG00000037742	Eef1a1	-0.0287531	0.0627144	0.999985
ENSMUSG00000057841	Rpl32	-0.0237109	0.0737781	0.999985
ENSMUSG00000040952	Rps19	-0.0273724	0.0842404	0.999985
ENSMUSG00000022283	Pabpc1	-0.0356663	0.0869574	0.999985
ENSMUSG00000034994	Eef2	-0.028669	0.100006	0.999985
ENSMUSG00000067274	Rplp0	-0.0254988	0.116372	0.999985
ENSMUSG00000025794	Rpl14	-0.0218671	0.141276	0.999985
List of translation associated mRNAs in top 100 mRNAs with RO changes up-regulated with age
ENSEMBL	SYMBOL	RO logFC with age	PValue	p.adj
ENSMUSG00000035202	Lars2	0.25171	0.00388712	0.999985
ENSMUSG00000078427	Sarnp	0.0240804	0.107617	0.999985
List of used mTOR targets from Thoreen et al. 2012
ENSEMBL	SYMBOL	RO logFC with age	PValue	p.adj
ENSMUSG00000009927	Rps25	-0.0398216	1.96303e-05	0.160511
ENSMUSG00000058600	Rpl30	-0.0325985	0.00219737	0.999985
ENSMUSG00000039001	Rps21	-0.0354868	0.00236789	0.999985
ENSMUSG00000003429	Rps11	-0.0263751	0.00254598	0.999985
ENSMUSG00000024661	Fth1	0.0677437	0.00271915	0.999985
ENSMUSG00000024248	Cox7a2l	-0.0258434	0.00314919	0.999985
ENSMUSG00000008683	Rps15a	-0.028826	0.0045846	0.999985
ENSMUSG00000007892	Rplp1	-0.0344069	0.00528622	0.999985
ENSMUSG00000025508	Rplp2	-0.0267815	0.00554919	0.999985
ENSMUSG00000061315	Naca	-0.0245287	0.00659801	0.999985
ENSMUSG00000043716	Rpl7	-0.0249051	0.0107823	0.999985
ENSMUSG00000032399	Rpl4	-0.0242258	0.0117861	0.999985
ENSMUSG00000030744	Rps3	-0.0186335	0.0119738	0.999985
ENSMUSG00000028798	Eif3i	-0.014281	0.0213837	0.999985
ENSMUSG00000006333	Rps9	-0.0223639	0.0227164	0.999985
ENSMUSG00000053768	Chchd3	-0.0179333	0.0255621	0.999985
ENSMUSG00000012848	Rps5	-0.0311599	0.0264352	0.999985
ENSMUSG00000036323	Srp72	-0.0128264	0.0287148	0.999985
ENSMUSG00000058655	Eif4b	-0.0217636	0.0332324	0.999985
ENSMUSG00000038274	Fau	-0.0241685	0.0357857	0.999985
ENSMUSG00000027170	Eif3m	-0.0141227	0.0392081	0.999985
ENSMUSG00000063457	Rps15	-0.0185007	0.0404557	0.999985
ENSMUSG00000027810	Eif2a	-0.0151776	0.0413719	0.999985
ENSMUSG00000028763	Hspg2	0.017827	0.0452222	0.999985
ENSMUSG00000060739	Nsa2	-0.024459	0.0544068	0.999985
ENSMUSG00000034024	Cct2	-0.0111459	0.0561866	0.999985
ENSMUSG00000031221	Igbp1	-0.00926381	0.0608344	0.999985
ENSMUSG00000022336	Eif3e	-0.0154474	0.0612406	0.999985
ENSMUSG00000037742	Eef1a1	-0.0287531	0.0627144	0.999985
ENSMUSG00000031948	Kars	-0.0119047	0.0649475	0.999985
ENSMUSG00000035150	Eif2s3x	-0.0174659	0.0695375	0.999985
ENSMUSG00000025903	Lypla1	-0.0211925	0.0697205	0.999985
ENSMUSG00000057841	Rpl32	-0.0237109	0.0737781	0.999985
ENSMUSG00000031068	Glrx3	-0.0141121	0.0805007	0.999985
ENSMUSG00000040952	Rps19	-0.0273724	0.0842404	0.999985
ENSMUSG00000022283	Pabpc1	-0.0356663	0.0869574	0.999985
ENSMUSG00000030662	Ipo5	-0.0112686	0.0888805	0.999985
ENSMUSG00000021794	Glud1	-0.0237517	0.089017	0.999985
ENSMUSG00000053565	Eif3k	-0.00970429	0.0891473	0.999985
ENSMUSG00000013236	Ptprs	0.0166735	0.091388	0.999985
ENSMUSG00000020402	Vdac1	-0.0106865	0.0926436	0.999985
ENSMUSG00000022312	Eif3h	-0.0120577	0.0995365	0.999985
ENSMUSG00000034994	Eef2	-0.028669	0.100006	0.999985
ENSMUSG00000029614	Rpl6	-0.0174409	0.101907	0.999985
ENSMUSG00000028840	Zfp593	-0.0167957	0.104219	0.999985
ENSMUSG00000022820	Ndufb4	0.0266861	0.106768	0.999985
ENSMUSG00000021218	Gdi2	-0.0124651	0.11257	0.999985
ENSMUSG00000093674	Rpl41	-0.0154065	0.112642	0.999985
ENSMUSG00000003970	Rpl8	-0.0156556	0.114257	0.999985
ENSMUSG00000025967	Eef1b2	-0.017269	0.115991	0.999985
ENSMUSG00000067274	Rplp0	-0.0254988	0.116372	0.999985
ENSMUSG00000049439	Cyp20a1	-0.0123891	0.118035	0.999985
ENSMUSG00000025794	Rpl14	-0.0218671	0.141276	0.999985
ENSMUSG00000036256	Igfbp7	0.0125435	0.14272	0.999985
ENSMUSG00000028936	Rpl22	-0.0139019	0.156444	0.999985
ENSMUSG00000062006	Rpl34	-0.0111486	0.159565	0.999985
ENSMUSG00000022982	Sod1	-0.0183196	0.163126	0.999985
ENSMUSG00000025130	P4hb	-0.0132675	0.164418	0.999985
ENSMUSG00000041763	Tpp2	-0.0102542	0.164502	0.999985
ENSMUSG00000023944	Hsp90ab1	-0.0104191	0.16564	0.999985
ENSMUSG00000043866	Taf10	-0.0168462	0.166532	0.999985
ENSMUSG00000029781	Fkbp9	0.0079777	0.174137	0.999985
ENSMUSG00000033047	Eif3l	-0.00755709	0.178908	0.999985
ENSMUSG00000032604	Qars	-0.0104482	0.184695	0.999985
ENSMUSG00000025781	Atp5c1	-0.00964805	0.186652	0.999985
ENSMUSG00000015672	Mrpl32	-0.0085746	0.189198	0.999985
ENSMUSG00000031502	Col4a1	0.0162299	0.190684	0.999985
ENSMUSG00000024404	Riok3	-0.00969381	0.193965	0.999985
ENSMUSG00000007739	Cct4	-0.00836497	0.196707	0.999985
ENSMUSG00000015656	Hspa8	-0.0158831	0.208134	0.999985
ENSMUSG00000027010	Slc25a12	-0.00711488	0.211133	0.999985
ENSMUSG00000066232	Ipo7	-0.0132559	0.226426	0.999985
ENSMUSG00000016528	Mapkapk2	-0.00937884	0.226646	0.999985
ENSMUSG00000038365	Fbxo25	0.0115723	0.228101	0.999985
ENSMUSG00000010517	Faf1	-0.00688885	0.229158	0.999985
ENSMUSG00000032959	Pebp1	0.013741	0.240878	0.999985
ENSMUSG00000023025	Larp4	-0.00978346	0.242116	0.999985
ENSMUSG00000020238	Ncln	-0.00773238	0.248579	0.999985
ENSMUSG00000071415	Rpl23	-0.0139624	0.254095	0.999985
ENSMUSG00000021731	Mrps30	-0.00839707	0.260897	0.999985
ENSMUSG00000028029	Aimp1	-0.00799014	0.286429	0.999985
ENSMUSG00000021686	Ap3b1	-0.00711194	0.28725	0.999985
ENSMUSG00000030835	Nomo1	-0.00744327	0.29435	0.999985
ENSMUSG00000020525	Ppm1d	0.0129246	0.295806	0.999985
ENSMUSG00000015889	Lta4h	-0.00604731	0.29581	0.999985
ENSMUSG00000006205	Htra1	0.0141509	0.306072	0.999985
ENSMUSG00000059070	Rpl18	-0.00989727	0.309028	0.999985
ENSMUSG00000025240	Sacm1l	-0.00799086	0.319722	0.999985
ENSMUSG00000061904	Slc25a3	-0.00613546	0.345852	0.999985
ENSMUSG00000021144	Mta1	-0.00843818	0.34825	0.999985
ENSMUSG00000071644	Eef1g	-0.00865886	0.352312	0.999985
ENSMUSG00000028013	Ppa2	-0.00486948	0.359933	0.999985
ENSMUSG00000035152	Ap2b1	-0.00544064	0.371277	0.999985
ENSMUSG00000021248	Tmed10	-0.00664615	0.385121	0.999985
ENSMUSG00000011179	Odc1	0.00925438	0.41138	0.999985
ENSMUSG00000022503	Nubp1	-0.00765131	0.414622	0.999985
ENSMUSG00000031299	Pdha1	-0.0070068	0.417597	0.999985
ENSMUSG00000030591	Psmd8	-0.00545899	0.417861	0.999985
ENSMUSG00000019782	Rwdd1	-0.0086789	0.4179	0.999985
ENSMUSG00000018395	Kif3a	0.00993549	0.431025	0.999985
ENSMUSG00000061119	Prcp	-0.00768338	0.43109	0.999985
ENSMUSG00000050912	Tmem123	-0.00705564	0.452144	0.999985
ENSMUSG00000068823	Csde1	-0.00736668	0.460119	0.999985
ENSMUSG00000031864	Ints10	0.00677836	0.462734	0.999985
ENSMUSG00000057113	Npm1	-0.00997122	0.475481	0.999985
ENSMUSG00000014771	Pdcd2	-0.00503192	0.478122	0.999985
ENSMUSG00000030036	Mogs	-0.00673289	0.480599	0.999985
ENSMUSG00000067148	Polr1c	-0.0058932	0.497513	0.999985
ENSMUSG00000020541	Tom1l1	-0.00462503	0.505363	0.999985
ENSMUSG00000041841	Rpl37	-0.00685124	0.508697	0.999985
ENSMUSG00000032085	Tagln	0.0106152	0.512218	0.999985
ENSMUSG00000035284	Vps13c	-0.00631143	0.522746	0.999985
ENSMUSG00000025232	Hexa	-0.00556822	0.527101	0.999985
ENSMUSG00000021012	Zc3h14	-0.00585367	0.539935	0.999985
ENSMUSG00000021171	Esyt2	0.00476303	0.56633	0.999985
ENSMUSG00000015647	Lama5	0.00742369	0.575092	0.999985
ENSMUSG00000058799	Nap1l1	0.0069254	0.576426	0.999985
ENSMUSG00000026509	Capn2	-0.00454079	0.578235	0.999985
ENSMUSG00000022681	Ntan1	-0.00785009	0.578238	0.999985
ENSMUSG00000027423	Snx5	0.00489577	0.584892	0.999985
ENSMUSG00000062647	Rpl7a	0.00688029	0.587932	0.999985
ENSMUSG00000018189	Uchl5	-0.00475637	0.602919	0.999985
ENSMUSG00000031029	Eif3f	0.00523281	0.62713	0.999985
ENSMUSG00000024608	Rps14	-0.00396407	0.649071	0.999985
ENSMUSG00000090290	Tarbp1	-0.00627728	0.656734	0.999985
ENSMUSG00000035517	Tdrd7	-0.00326882	0.668608	0.999985
ENSMUSG00000029430	Ran	-0.00302736	0.675237	0.999985
ENSMUSG00000024012	Mtch1	-0.00338816	0.678328	0.999985
ENSMUSG00000038991	Txndc5	-0.00372043	0.682903	0.999985
ENSMUSG00000028879	Stx12	-0.00256684	0.694184	0.999985
ENSMUSG00000023170	Gps2	-0.00521659	0.701137	0.999985
ENSMUSG00000025236	Adpgk	0.00283174	0.713966	0.999985
ENSMUSG00000025793	Hgs	-0.0020086	0.718598	0.999985
ENSMUSG00000034329	Brip1	-0.00523985	0.7189	0.999985
ENSMUSG00000028639	Ybx1	-0.00353031	0.719711	0.999985
ENSMUSG00000005483	Dnajb1	-0.00680972	0.719989	0.999985
ENSMUSG00000052146	Rps10	0.00437272	0.726122	0.999985
ENSMUSG00000026005	Rpe	-0.00281432	0.732372	0.999985
ENSMUSG00000036427	Gpi1	-0.00272215	0.734755	0.999985
ENSMUSG00000041685	Fcho2	-0.00373899	0.765765	0.999985
ENSMUSG00000002014	Ssr4	-0.00244566	0.783172	0.999985
ENSMUSG00000026728	Vim	-0.00321181	0.81951	0.999985
ENSMUSG00000031862	Atp13a1	-0.00148916	0.839264	0.999985
ENSMUSG00000016319	Slc25a5	0.00133331	0.850747	0.999985
ENSMUSG00000005656	Snx6	-0.00154554	0.860799	0.999985
ENSMUSG00000027184	Caprin1	-0.00174952	0.8637	0.999985
ENSMUSG00000031388	Naa10	0.00141412	0.8767	0.999985
ENSMUSG00000025290	Rps24	0.00190331	0.87862	0.999985
ENSMUSG00000027905	Ddx20	-0.0013174	0.886003	0.999985
ENSMUSG00000025362	Rps26	0.00137227	0.899157	0.999985
ENSMUSG00000024943	Smc5	0.00180457	0.9022	0.999985
ENSMUSG00000041638	Gcn1l1	-0.00141979	0.902422	0.999985
ENSMUSG00000002957	Ap2a2	0.000997298	0.912495	0.999985
ENSMUSG00000034848	Ttc21b	0.00143957	0.917309	0.999985
ENSMUSG00000022808	Snx4	0.000499905	0.94068	0.999985
ENSMUSG00000002981	Clptm1	-0.00035352	0.950149	0.999985
ENSMUSG00000020823	Sec14l1	0.000456708	0.963277	0.999985
ENSMUSG00000031696	Vps35	0.000277428	0.969291	0.999985
ENSMUSG00000021598	Med10	0.000153141	0.984164	0.999985
ENSMUSG00000024900	Cpt1a	0.000162229	0.990245	0.999985
List of used 5'TOP genes from Thoreen et al. 2012
ENSEMBL	SYMBOL	RO logFC with age	PValue	p.adj
ENSMUSG00000009927	Rps25	-0.0398216	1.96303e-05	0.160511
ENSMUSG00000058600	Rpl30	-0.0325985	0.00219737	0.999985
ENSMUSG00000039001	Rps21	-0.0354868	0.00236789	0.999985
ENSMUSG00000003429	Rps11	-0.0263751	0.00254598	0.999985
ENSMUSG00000008683	Rps15a	-0.028826	0.0045846	0.999985
ENSMUSG00000007892	Rplp1	-0.0344069	0.00528622	0.999985
ENSMUSG00000025508	Rplp2	-0.0267815	0.00554919	0.999985
ENSMUSG00000043716	Rpl7	-0.0249051	0.0107823	0.999985
ENSMUSG00000032399	Rpl4	-0.0242258	0.0117861	0.999985
ENSMUSG00000030744	Rps3	-0.0186335	0.0119738	0.999985
ENSMUSG00000006333	Rps9	-0.0223639	0.0227164	0.999985
ENSMUSG00000012848	Rps5	-0.0311599	0.0264352	0.999985
ENSMUSG00000038274	Fau	-0.0241685	0.0357857	0.999985
ENSMUSG00000063457	Rps15	-0.0185007	0.0404557	0.999985
ENSMUSG00000022336	Eif3e	-0.0154474	0.0612406	0.999985
ENSMUSG00000037742	Eef1a1	-0.0287531	0.0627144	0.999985
ENSMUSG00000057841	Rpl32	-0.0237109	0.0737781	0.999985
ENSMUSG00000040952	Rps19	-0.0273724	0.0842404	0.999985
ENSMUSG00000022283	Pabpc1	-0.0356663	0.0869574	0.999985
ENSMUSG00000022312	Eif3h	-0.0120577	0.0995365	0.999985
ENSMUSG00000034994	Eef2	-0.028669	0.100006	0.999985
ENSMUSG00000029614	Rpl6	-0.0174409	0.101907	0.999985
ENSMUSG00000093674	Rpl41	-0.0154065	0.112642	0.999985
ENSMUSG00000003970	Rpl8	-0.0156556	0.114257	0.999985
ENSMUSG00000025967	Eef1b2	-0.017269	0.115991	0.999985
ENSMUSG00000067274	Rplp0	-0.0254988	0.116372	0.999985
ENSMUSG00000025794	Rpl14	-0.0218671	0.141276	0.999985
ENSMUSG00000028936	Rpl22	-0.0139019	0.156444	0.999985
ENSMUSG00000062006	Rpl34	-0.0111486	0.159565	0.999985
ENSMUSG00000071415	Rpl23	-0.0139624	0.254095	0.999985
ENSMUSG00000059070	Rpl18	-0.00989727	0.309028	0.999985
ENSMUSG00000071644	Eef1g	-0.00865886	0.352312	0.999985
ENSMUSG00000001707	Eef1e1	-0.00740293	0.382861	0.999985
ENSMUSG00000041841	Rpl37	-0.00685124	0.508697	0.999985
ENSMUSG00000062647	Rpl7a	0.00688029	0.587932	0.999985
ENSMUSG00000031029	Eif3f	0.00523281	0.62713	0.999985
ENSMUSG00000055762	Eef1d	-0.00330566	0.646964	0.999985
ENSMUSG00000024608	Rps14	-0.00396407	0.649071	0.999985
ENSMUSG00000052146	Rps10	0.00437272	0.726122	0.999985
ENSMUSG00000025290	Rps24	0.00190331	0.87862	0.999985
ENSMUSG00000025362	Rps26	0.00137227	0.899157	0.999985

### Sheet: Kidney
List of translation associated mRNAs in top 1000 mRNAs with RO changes down-regulated with age
ENSEMBL	SYMBOL	RO logFC with age	PValue	p.adj
ENSMUSG00000032215	Rsl24d1	-0.0347893	0.000171201	0.280564
ENSMUSG00000013822	Elof1	-0.018676	0.00312963	0.326209
ENSMUSG00000068882	Ssb	-0.0197862	0.00317829	0.326209
ENSMUSG00000029614	Rpl6	-0.0229599	0.0046261	0.335063
ENSMUSG00000071415	Rpl23	-0.019881	0.00491599	0.335063
ENSMUSG00000052962	Mrpl35	-0.015497	0.00535062	0.335063
ENSMUSG00000044786	Zfp36	-0.024385	0.00604843	0.339809
ENSMUSG00000054312	Mrps21	-0.018215	0.00669491	0.348461
ENSMUSG00000029066	Mrpl20	-0.0129544	0.00686217	0.348461
ENSMUSG00000028609	Magoh	-0.0150192	0.00780414	0.356256
ENSMUSG00000036572	Upf3b	-0.0294836	0.00798891	0.35838
ENSMUSG00000063457	Rps15	-0.0163391	0.00827789	0.360734
ENSMUSG00000028161	Ppp3ca	-0.0118828	0.00915614	0.373786
ENSMUSG00000027374	Mrps5	-0.0208705	0.00924397	0.373875
ENSMUSG00000039221	Rpl22l1	-0.0328061	0.0101744	0.388688
ENSMUSG00000078812	Eif5a	-0.0127987	0.0117893	0.408208
ENSMUSG00000067274	Rplp0	-0.0154161	0.0129389	0.409649
ENSMUSG00000006005	Tpr	-0.014375	0.0141749	0.419736
ENSMUSG00000035202	Lars2	-0.052664	0.0143822	0.419736
ENSMUSG00000020477	Mrps24	-0.0157254	0.0156389	0.429825
ENSMUSG00000042814	Mcts2	-0.0196832	0.0173256	0.438601
ENSMUSG00000073838	Tufm	-0.0184956	0.0182243	0.439853
ENSMUSG00000029610	Aimp2	-0.0185025	0.0211437	0.460853
ENSMUSG00000031167	Rbm3	-0.0193452	0.0216511	0.460853
ENSMUSG00000002767	Mrpl2	-0.012137	0.0245052	0.472382
ENSMUSG00000071337	Tia1	-0.0202112	0.0247816	0.472382
ENSMUSG00000006333	Rps9	-0.0154387	0.028515	0.480825
ENSMUSG00000038880	Mrps34	-0.0134085	0.0287854	0.480825
ENSMUSG00000071662	Polr2g	-0.0130551	0.0312865	0.482405
ENSMUSG00000060938	Rpl26	-0.0207829	0.0315914	0.482789
ENSMUSG00000040521	Tsfm	-0.013748	0.0365187	0.499602
ENSMUSG00000052707	Tnrc6a	-0.0144687	0.0395739	0.511915
ENSMUSG00000022323	Rida	-0.015345	0.0420022	0.521547
ENSMUSG00000022204	Ngdn	-0.0125146	0.0434018	0.524467
ENSMUSG00000066037	Hnrnpr	-0.0124681	0.0441882	0.524809
ENSMUSG00000029536	Gatc	-0.0146986	0.0444485	0.52518
ENSMUSG00000038838	Vars2	-0.0140638	0.0492897	0.537478
ENSMUSG00000012848	Rps5	-0.0129317	0.0656305	0.56898
ENSMUSG00000059070	Rpl18	-0.0183767	0.0662587	0.572693
ENSMUSG00000035632	Cnot3	-0.0119565	0.0672106	0.573296
ENSMUSG00000021420	Fars2	-0.0118962	0.067251	0.573296
ENSMUSG00000069045	Ddx3y	-0.0151038	0.0713516	0.578901
ENSMUSG00000078427	Sarnp	-0.0266108	0.0815915	0.598968
ENSMUSG00000001056	Nhp2	-0.015403	0.0888119	0.608112
ENSMUSG00000000552	Zfp385a	-0.0177212	0.100126	0.619991
ENSMUSG00000063179	Pstk	-0.0141592	0.126375	0.653542
ENSMUSG00000025508	Rplp2	-0.0126191	0.139013	0.666308
ENSMUSG00000025591	Tma16	-0.0212149	0.19563	0.715277
ENSMUSG00000025362	Rps26	-0.012606	0.20353	0.718252
ENSMUSG00000060036	Rpl3	-0.0137679	0.244434	0.749053
ENSMUSG00000075054	Yae1d1	-0.0141712	0.323139	0.799808
List of translation associated mRNAs in top 1000 mRNAs with RO changes up-regulated with age
ENSEMBL	SYMBOL	RO logFC with age	PValue	p.adj
ENSMUSG00000031029	Eif3f	0.0316988	2.3317e-05	0.0890786
ENSMUSG00000039607	Rbms3	0.0343834	0.000254064	0.300252
ENSMUSG00000002603	Tgfb1	0.0289827	0.000724831	0.300252
ENSMUSG00000036550	Cnot1	0.0164663	0.0013656	0.300252
ENSMUSG00000037845	Fdxacb1	0.0324499	0.00291821	0.317687
ENSMUSG00000018848	Rars	0.0165474	0.00419797	0.335063
ENSMUSG00000037275	Gemin5	0.0184487	0.00771465	0.356256
ENSMUSG00000021116	Eif2s1	0.0193946	0.0119203	0.409038
ENSMUSG00000036459	Wtip	0.0223624	0.0630372	0.56487
ENSMUSG00000005102	Eif2ak4	0.0202942	0.07339	0.58337
ENSMUSG00000045896	Paip2b	0.0157936	0.0752101	0.586782
ENSMUSG00000062397	Zfp706	0.0198059	0.0953803	0.61388
ENSMUSG00000079036	Alkbh1	0.0150238	0.194599	0.71438
ENSMUSG00000024079	Eif2ak2	0.0171174	0.197249	0.716433
ENSMUSG00000008682	Rpl10	0.0154552	0.204466	0.718609
List of used mTOR targets from Thoreen et al. 2012
ENSEMBL	SYMBOL	RO logFC with age	PValue	p.adj
ENSMUSG00000031029	Eif3f	0.0316988	2.3317e-05	0.0890787
ENSMUSG00000030662	Ipo5	0.0196726	7.19946e-05	0.165026
ENSMUSG00000029430	Ran	-0.0186257	0.00130511	0.300252
ENSMUSG00000026728	Vim	0.0164986	0.00329004	0.329082
ENSMUSG00000029614	Rpl6	-0.0229599	0.0046261	0.335063
ENSMUSG00000071415	Rpl23	-0.019881	0.00491599	0.335063
ENSMUSG00000063457	Rps15	-0.0163391	0.00827789	0.360734
ENSMUSG00000067274	Rplp0	-0.0154161	0.0129389	0.409649
ENSMUSG00000029781	Fkbp9	0.0110868	0.018003	0.439389
ENSMUSG00000002014	Ssr4	-0.0120908	0.0194696	0.448976
ENSMUSG00000006333	Rps9	-0.0154387	0.028515	0.480825
ENSMUSG00000023972	Ptk7	0.0144226	0.0304924	0.480825
ENSMUSG00000053768	Chchd3	-0.0122921	0.0311533	0.482405
ENSMUSG00000028639	Ybx1	-0.0212221	0.0321686	0.482801
ENSMUSG00000034848	Ttc21b	0.0167839	0.0422186	0.522205
ENSMUSG00000022982	Sod1	-0.0141031	0.0422806	0.522205
ENSMUSG00000022808	Snx4	0.0130314	0.0426475	0.522205
ENSMUSG00000043866	Taf10	-0.0113648	0.0433111	0.524467
ENSMUSG00000020823	Sec14l1	0.0122495	0.0440245	0.524467
ENSMUSG00000031696	Vps35	0.00972036	0.0479379	0.533932
ENSMUSG00000041763	Tpp2	0.0105512	0.0530855	0.54755
ENSMUSG00000025185	Loxl4	0.0412105	0.0534878	0.54755
ENSMUSG00000035517	Tdrd7	0.0100828	0.0540952	0.54755
ENSMUSG00000022312	Eif3h	-0.0100521	0.0549596	0.54755
ENSMUSG00000028840	Zfp593	-0.0159474	0.0599192	0.562435
ENSMUSG00000012848	Rps5	-0.0129317	0.0656305	0.56898
ENSMUSG00000059070	Rpl18	-0.0183767	0.0662587	0.572693
ENSMUSG00000067148	Polr1c	-0.00971184	0.0667292	0.573296
ENSMUSG00000003970	Rpl8	-0.0115138	0.067071	0.573296
ENSMUSG00000021598	Med10	-0.0131779	0.0676752	0.573296
ENSMUSG00000028763	Hspg2	0.015431	0.0686751	0.573858
ENSMUSG00000035284	Vps13c	0.0179972	0.0728794	0.58329
ENSMUSG00000043716	Rpl7	0.0135516	0.0884117	0.608112
ENSMUSG00000093904	Tomm20	0.0255355	0.0955939	0.61439
ENSMUSG00000041685	Fcho2	-0.0118041	0.0978304	0.617438
ENSMUSG00000021171	Esyt2	0.0103712	0.104533	0.625204
ENSMUSG00000035152	Ap2b1	0.00684788	0.109986	0.629741
ENSMUSG00000024608	Rps14	-0.00928528	0.11481	0.636991
ENSMUSG00000030744	Rps3	-0.00868888	0.115751	0.638109
ENSMUSG00000062867	Impdh2	0.0201514	0.127529	0.654174
ENSMUSG00000038991	Txndc5	0.00823492	0.13542	0.662272
ENSMUSG00000025508	Rplp2	-0.0126191	0.139013	0.666308
ENSMUSG00000022503	Nubp1	-0.00976333	0.140889	0.667521
ENSMUSG00000071547	Nt5dc2	0.0220678	0.141424	0.667673
ENSMUSG00000025130	P4hb	-0.00722505	0.14839	0.677109
ENSMUSG00000025967	Eef1b2	-0.00941555	0.157603	0.685219
ENSMUSG00000025290	Rps24	0.012487	0.161478	0.688413
ENSMUSG00000022681	Ntan1	-0.00894829	0.166261	0.692159
ENSMUSG00000032959	Pebp1	-0.0065097	0.167441	0.693796
ENSMUSG00000003429	Rps11	-0.00869267	0.167617	0.694024
ENSMUSG00000022820	Ndufb4	-0.0100318	0.170091	0.694765
ENSMUSG00000028798	Eif3i	-0.00596207	0.17685	0.702595
ENSMUSG00000021731	Mrps30	-0.00738879	0.185149	0.710466
ENSMUSG00000032604	Qars	-0.00772586	0.1989	0.716861
ENSMUSG00000026509	Capn2	0.00629765	0.201627	0.717385
ENSMUSG00000030036	Mogs	-0.00712056	0.201703	0.717385
ENSMUSG00000019782	Rwdd1	-0.0101239	0.202492	0.717391
ENSMUSG00000025362	Rps26	-0.012606	0.20353	0.718252
ENSMUSG00000022283	Pabpc1	-0.0114796	0.203624	0.718252
ENSMUSG00000027423	Snx5	0.00537324	0.203967	0.718252
ENSMUSG00000025903	Lypla1	-0.0167772	0.205938	0.721782
ENSMUSG00000008683	Rps15a	-0.00899635	0.215742	0.727884
ENSMUSG00000041841	Rpl37	-0.0111208	0.217761	0.730367
ENSMUSG00000031864	Ints10	0.00810643	0.22774	0.73557
ENSMUSG00000025794	Rpl14	0.00943419	0.228353	0.73557
ENSMUSG00000026005	Rpe	-0.00904676	0.242063	0.747012
ENSMUSG00000027170	Eif3m	-0.00521281	0.253527	0.755897
ENSMUSG00000049439	Cyp20a1	0.00799156	0.266887	0.764959
ENSMUSG00000011257	Pabpc4	-0.013026	0.278368	0.773172
ENSMUSG00000031388	Naa10	-0.00884061	0.293126	0.782756
ENSMUSG00000021686	Ap3b1	0.00414073	0.315448	0.795632
ENSMUSG00000030591	Psmd8	-0.00496089	0.317077	0.797134
ENSMUSG00000021144	Mta1	0.00760495	0.319003	0.797911
ENSMUSG00000002981	Clptm1	-0.00474304	0.324842	0.799808
ENSMUSG00000032085	Tagln	0.0105083	0.325782	0.799808
ENSMUSG00000071644	Eef1g	-0.00768886	0.327277	0.800642
ENSMUSG00000057841	Rpl32	-0.00670903	0.33181	0.804189
ENSMUSG00000060739	Nsa2	-0.00909858	0.332828	0.804775
ENSMUSG00000038365	Fbxo25	-0.00559129	0.333951	0.805741
ENSMUSG00000058655	Eif4b	-0.00606042	0.335493	0.806
ENSMUSG00000050912	Tmem123	0.0060785	0.342142	0.81052
ENSMUSG00000030319	Cand2	0.0117559	0.345251	0.811575
ENSMUSG00000033047	Eif3l	0.00393541	0.363325	0.818213
ENSMUSG00000016528	Mapkapk2	0.00447449	0.36786	0.820314
ENSMUSG00000031502	Col4a1	0.0064532	0.37176	0.821176
ENSMUSG00000031948	Kars	-0.00412979	0.377521	0.825108
ENSMUSG00000015889	Lta4h	0.00358777	0.37874	0.825397
ENSMUSG00000025236	Adpgk	0.00695526	0.384026	0.827212
ENSMUSG00000025781	Atp5c1	-0.00378899	0.392778	0.83315
ENSMUSG00000090290	Tarbp1	0.00918811	0.397305	0.834741
ENSMUSG00000020402	Vdac1	-0.00398479	0.40297	0.837591
ENSMUSG00000031221	Igbp1	0.00450074	0.411108	0.841027
ENSMUSG00000031068	Glrx3	-0.00438512	0.412522	0.841027
ENSMUSG00000018395	Kif3a	-0.00736788	0.425163	0.847042
ENSMUSG00000015647	Lama5	0.00420422	0.447011	0.856985
ENSMUSG00000053565	Eif3k	-0.0028834	0.451131	0.859218
ENSMUSG00000027010	Slc25a12	-0.00319943	0.454176	0.861745
ENSMUSG00000028029	Aimp1	-0.00465245	0.455406	0.861745
ENSMUSG00000036427	Gpi1	-0.00352236	0.455669	0.861745
ENSMUSG00000021218	Gdi2	0.00368196	0.459018	0.862144
ENSMUSG00000041638	Gcn1l1	0.00334467	0.466668	0.864286
ENSMUSG00000061119	Prcp	-0.00578192	0.466802	0.864286
ENSMUSG00000024248	Cox7a2l	-0.00722514	0.469122	0.865741
ENSMUSG00000027905	Ddx20	0.00559784	0.481132	0.871131
ENSMUSG00000016319	Slc25a5	0.00416166	0.493768	0.874934
ENSMUSG00000024943	Smc5	-0.00709865	0.50388	0.877978
ENSMUSG00000036323	Srp72	0.00442948	0.504286	0.878096
ENSMUSG00000057113	Npm1	-0.00400893	0.505655	0.878329
ENSMUSG00000040952	Rps19	0.00643383	0.506179	0.878346
ENSMUSG00000028970	Abcb1b	-0.0113519	0.512455	0.879675
ENSMUSG00000028013	Ppa2	-0.00333886	0.516171	0.881307
ENSMUSG00000019124	Scrn1	0.00792894	0.524215	0.885671
ENSMUSG00000002957	Ap2a2	0.00291511	0.527019	0.886435
ENSMUSG00000025793	Hgs	-0.00289911	0.527439	0.886622
ENSMUSG00000018189	Uchl5	-0.00440608	0.547091	0.897026
ENSMUSG00000032399	Rpl4	-0.00393634	0.547217	0.897054
ENSMUSG00000021012	Zc3h14	0.00338238	0.5475	0.897054
ENSMUSG00000005483	Dnajb1	-0.00599404	0.551427	0.898774
ENSMUSG00000027184	Caprin1	0.00275558	0.563472	0.901965
ENSMUSG00000025232	Hexa	0.00425063	0.569186	0.90281
ENSMUSG00000036256	Igfbp7	-0.00242946	0.569613	0.902866
ENSMUSG00000023025	Larp4	-0.00259469	0.57277	0.904937
ENSMUSG00000008668	Rps18	0.00747256	0.573724	0.905769
ENSMUSG00000021248	Tmed10	-0.00394076	0.574657	0.905769
ENSMUSG00000022336	Eif3e	0.00357633	0.584232	0.909413
ENSMUSG00000023170	Gps2	-0.0037855	0.587316	0.911379
ENSMUSG00000093674	Rpl41	0.00543668	0.590451	0.912823
ENSMUSG00000031862	Atp13a1	-0.00265558	0.591734	0.912823
ENSMUSG00000013236	Ptprs	0.00604268	0.59458	0.914211
ENSMUSG00000020525	Ppm1d	-0.00360582	0.602039	0.91664
ENSMUSG00000006205	Htra1	-0.00307423	0.61331	0.92062
ENSMUSG00000024404	Riok3	-0.0027091	0.625408	0.925586
ENSMUSG00000014771	Pdcd2	-0.00313741	0.638656	0.931132
ENSMUSG00000024661	Fth1	-0.00336402	0.649236	0.936433
ENSMUSG00000039001	Rps21	0.00345112	0.659869	0.93936
ENSMUSG00000058600	Rpl30	-0.00361745	0.662835	0.941707
ENSMUSG00000031299	Pdha1	0.00183244	0.666809	0.94358
ENSMUSG00000011179	Odc1	-0.0071045	0.670211	0.944692
ENSMUSG00000037742	Eef1a1	-0.00342675	0.678343	0.947841
ENSMUSG00000007739	Cct4	0.00202766	0.6852	0.949816
ENSMUSG00000015672	Mrpl32	-0.00217533	0.707633	0.954775
ENSMUSG00000005656	Snx6	0.00193025	0.712122	0.955739
ENSMUSG00000068823	Csde1	-0.00181478	0.722663	0.956918
ENSMUSG00000009927	Rps25	0.00266678	0.745553	0.962319
ENSMUSG00000019528	Gyg	-0.00180744	0.746039	0.962319
ENSMUSG00000024012	Mtch1	0.00139966	0.74604	0.962319
ENSMUSG00000025240	Sacm1l	-0.00158756	0.74659	0.962396
ENSMUSG00000062647	Rpl7a	-0.00251939	0.754053	0.965118
ENSMUSG00000066232	Ipo7	0.00188861	0.756788	0.965494
ENSMUSG00000020238	Ncln	0.00167715	0.76581	0.967838
ENSMUSG00000010517	Faf1	0.00128212	0.771797	0.970122
ENSMUSG00000028879	Stx12	0.00117114	0.778774	0.970627
ENSMUSG00000031320	Rps4x	-0.00452465	0.780615	0.970639
ENSMUSG00000060126	Tpt1	-0.00374124	0.78816	0.972451
ENSMUSG00000023944	Hsp90ab1	-0.00225064	0.797239	0.974764
ENSMUSG00000045690	Wdr89	0.00356283	0.801876	0.976116
ENSMUSG00000020541	Tom1l1	0.00150747	0.812716	0.978364
ENSMUSG00000034994	Eef2	0.0020124	0.81438	0.978879
ENSMUSG00000026999	Nup35	-0.0023322	0.855455	0.989116
ENSMUSG00000015656	Hspa8	-0.00225663	0.861235	0.990363
ENSMUSG00000027810	Eif2a	-0.000943181	0.861277	0.990363
ENSMUSG00000035150	Eif2s3x	0.00152609	0.861909	0.990508
ENSMUSG00000034024	Cct2	0.000795109	0.886406	0.994091
ENSMUSG00000062006	Rpl34	-0.0031514	0.906764	0.997947
ENSMUSG00000046330	Rpl37a	-0.0018241	0.909175	0.997947
ENSMUSG00000028234	Rps20	-0.00294235	0.927563	0.999968
ENSMUSG00000061315	Naca	0.000478708	0.947136	0.999968
ENSMUSG00000058799	Nap1l1	0.000425805	0.955059	0.999968
ENSMUSG00000030835	Nomo1	-0.000242752	0.959233	0.999968
ENSMUSG00000061904	Slc25a3	-0.000207658	0.964382	0.999968
ENSMUSG00000052146	Rps10	0.000339215	0.964436	0.999968
ENSMUSG00000024900	Cpt1a	-0.000257711	0.968583	0.999968
ENSMUSG00000001642	Akr1b3	0.00126905	0.970218	0.999968
ENSMUSG00000007892	Rplp1	0.000167417	0.973513	0.999968
ENSMUSG00000028936	Rpl22	5.51523e-05	0.993497	0.999968
ENSMUSG00000021794	Glud1	6.60368e-06	0.999127	0.999968
List of used 5'TOP genes from Thoreen et al. 2012
ENSEMBL
ENSMUSG00000031029	SYMBOL	RO logFC with age	PValue	p.adj
ENSMUSG00000029614	Eif3f	0.0316988	2.3317e-05	0.0890787
ENSMUSG00000071415	Rpl6	-0.0229599	0.0046261	0.335063
ENSMUSG00000063457	Rpl23	-0.019881	0.00491599	0.335063
ENSMUSG00000067274	Rps15	-0.0163391	0.00827789	0.360734
ENSMUSG00000006333	Rplp0	-0.0154161	0.0129389	0.409649
ENSMUSG00000022312	Rps9	-0.0154387	0.028515	0.480825
ENSMUSG00000012848	Eif3h	-0.0100521	0.0549596	0.54755
ENSMUSG00000059070	Rps5	-0.0129317	0.0656305	0.56898
ENSMUSG00000003970	Rpl18	-0.0183767	0.0662587	0.572693
ENSMUSG00000043716	Rpl8	-0.0115138	0.067071	0.573296
ENSMUSG00000024608	Rpl7	0.0135516	0.0884117	0.608112
ENSMUSG00000030744	Rps14	-0.00928528	0.11481	0.636991
ENSMUSG00000025508	Rps3	-0.00868888	0.115751	0.638109
ENSMUSG00000025967	Rplp2	-0.0126191	0.139013	0.666308
ENSMUSG00000025290	Eef1b2	-0.00941555	0.157603	0.685219
ENSMUSG00000003429	Rps24	0.012487	0.161478	0.688413
ENSMUSG00000025362	Rps11	-0.00869267	0.167617	0.694024
ENSMUSG00000022283	Rps26	-0.012606	0.20353	0.718252
ENSMUSG00000008683	Pabpc1	-0.0114796	0.203624	0.718252
ENSMUSG00000041841	Rps15a	-0.00899635	0.215742	0.727884
ENSMUSG00000025794	Rpl37	-0.0111208	0.217761	0.730367
ENSMUSG00000071644	Rpl14	0.00943419	0.228353	0.73557
ENSMUSG00000057841	Eef1g	-0.00768886	0.327277	0.800642
ENSMUSG00000040952	Rpl32	-0.00670903	0.33181	0.804189
ENSMUSG00000001707	Rps19	0.00643383	0.506179	0.878346
ENSMUSG00000032399	Eef1e1	0.00440468	0.531899	0.889032
ENSMUSG00000008668	Rpl4	-0.00393634	0.547217	0.897054
ENSMUSG00000022336	Rps18	0.00747256	0.573724	0.905769
ENSMUSG00000093674	Eif3e	0.00357633	0.584232	0.909413
ENSMUSG00000039001	Rpl41	0.00543668	0.590451	0.912823
ENSMUSG00000058600	Rps21	0.00345112	0.659869	0.93936
ENSMUSG00000037742	Rpl30	-0.00361745	0.662835	0.941707
ENSMUSG00000009927	Eef1a1	-0.00342675	0.678343	0.947841
ENSMUSG00000062647	Rps25	0.00266678	0.745553	0.962319
ENSMUSG00000031320	Rpl7a	-0.00251939	0.754053	0.965118
ENSMUSG00000034994	Rps4x	-0.00452465	0.780615	0.970639
ENSMUSG00000062006	Eef2	0.0020124	0.81438	0.978879
ENSMUSG00000046330	Rpl34	-0.0031514	0.906764	0.997947
ENSMUSG00000028234	Rpl37a	-0.0018241	0.909175	0.997947
ENSMUSG00000052146	Rps20	-0.00294235	0.927563	0.999968
ENSMUSG00000007892	Rps10	0.000339215	0.964436	0.999968
ENSMUSG00000055762	Rplp1	0.000167417	0.973513	0.999968
ENSMUSG00000028936	Eef1d	0.000155782	0.975398	0.999968
	Rpl22	5.51523e-05	0.993497	0.999968
