## Supplementary material for "Multi-faceted deregulation of gene expression and protein synthesis with age": Table S1

### Sheet: Libsizes and mapping percentage
	Ribo-Seq Initial library size	Ribo-Seq Number of uniquely mapped reads	Ribo-Seq Uniquely mapped reads %	RNA-Seq Initial library size	RNA-Seq Number of uniquely mapped reads	RNA-Seq Uniquely mapped reads %
liver_1m_1	29525862	15915150	53.9024	21485732	10981050	51.1086
liver_1m_2	14510219	7743998	53.3693	28823506	15315667	53.136
liver_1m_3	19143399	9878456	51.6024	33068354	15818381	47.8354
liver_3m_1	41432879	23855742	57.5768	24782949	11647322	46.9973
liver_3m_2	27523412	14049690	51.0463	40091356	16984329	42.3641
liver_3m_3	15391304	8041174	52.2449	37100936	18161885	48.9526
liver_10m_1	25702104	14136453	55.0012	41831570	19931707	47.6475
liver_10m_2	10538837	5921107	56.1837	134194514	45005937	33.5378
liver_10m_3	13107579	6946800	52.9983	20758783	9691079	46.6842
liver_20m_1	29876765	15825844	52.9704	38013384	18875076	49.6538
liver_20m_2	44108072	25085361	56.8725	22919233	11423322	49.8416
liver_20m_3	18774761	8640429	46.0215	33557247	15952035	47.5368
liver_26m_1	39322019	21226349	53.9808	42191506	19507621	46.2359
liver_26m_2	15521677	8775853	56.5393	21830195	10485586	48.0325
liver_26m_3	8524859	4552239	53.3996	26356121	11740191	44.5445
liver_32m_2	38955729	23749375	60.965	23694609	8007230	33.7935
liver_32m_3	16505116	7931377	48.0541	38353377	19877309	51.8268
kidney_3m_1	12234085	6004650	49.0813	41695237	23780503	57.0341
kidney_3m_2	18110744	9258089	51.1193	28587155	14872738	52.0259
kidney_3m_3	41601663	22657400	54.4627	21933395	12718787	57.9882
kidney_20m_1	12427214	6121848	49.2616	29633173	16077012	54.2534
kidney_20m_2	44467483	24502116	55.1012	24284099	13014409	53.5923
kidney_20m_3	48142867	26174698	54.3688	22606958	12132298	53.6662
kidney_32m_2	12087145	6136017	50.7648	29396897	16852990	57.3291
kidney_32m_3	12124970	5731098	47.2669	31534053	17099739	54.2263
Raw gene counts are available in GEO under accession number GSE123981
